# Structure of the human clamp loader bound to the sliding clamp: a further twist on AAA+ mechanism

**DOI:** 10.1101/2020.02.18.953257

**Authors:** Christl Gaubitz, Xingchen Liu, Joseph Magrino, Nicholas P. Stone, Jacob Landeck, Mark Hedglin, Brian A. Kelch

## Abstract

DNA replication requires the sliding clamp, a ring-shaped protein complex that encircles DNA, where it acts as an essential cofactor for DNA polymerases and other proteins. The sliding clamp needs to be actively opened and installed onto DNA by a clamp loader ATPase of the AAA+ family. The human clamp loader Replication Factor C (RFC) and sliding clamp PCNA are both essential and play critical roles in several diseases. Despite decades of study, no structure of human RFC has been resolved. Here, we report the structure of human RFC bound to PCNA by cryo-EM to an overall resolution of ~3.4 Å. The active sites of RFC are fully bound to ATP analogs, which is expected to induce opening of the sliding clamp. However, we observe the complex in a conformation prior to PCNA opening, with the clamp loader ATPase modules forming an over-twisted spiral that is incapable of binding DNA or hydrolyzing ATP. The autoinhibited conformation observed here has many similarities to a previous yeast RFC:PCNA crystal structure, suggesting that eukaryotic clamp loaders adopt a similar autoinhibited state early on in clamp loading. Our results point to a ‘Limited Change/Induced Fit’ mechanism in which the clamp first opens, followed by DNA binding inducing opening of the loader to release auto-inhibition. The proposed change from an over-twisted to an active conformation reveals a novel regulatory mechanism for AAA+ ATPases. Finally, our structural analysis of disease mutations leads to a mechanistic explanation for the role of RFC in human health.
