## Supplemental Table 1 for "Structure of the human clamp loader bound to the sliding clamp: a further twist on AAA+ mechanism"

### Sheet: SupplementaryTable1
Crosslink Type	Sequence A	Protein A	Position A	Sequence B	Protein B	Position B	Max. XlinkX Score	# Crosslink Spectral Matches
Inter 1	YRPV[K]LNEIVGNEDTVSR	RFC2	46	SKALTYDQA[K]ADSHR	RFC1	834	167.29	13
Inter 2	GIQVVRE[K]VKNFAQLTVSGSR	RFC4	122	RTME[K]YMSTCR	RFC3	154	153.52	63
Inter 3	LDYH[K]EQAAQLR	RFC3	20	LTGG[K]EITEK	RFC4	255	153.52	121
Inter 4	YT[K]LTDAQILTR	RFC2	192	DI[K]MGPFDVAR	RFC1	845	142.11	1
Inter 5	DLSHIGDAVVISCA[K]DGVK	PCNA	164	MD[K]EQVAEETSGDSK	RFC1	556	133.55	1
Inter 6	METSAL[K]QQEQPAATK	RFC5	7	TMEKES[K]TTR	RFC4	172	132.72	3
Inter 7	YRPV[K]LNEIVGNEDTVSR	RFC2	46	S[K]ALTYDQAK	RFC1	826	132.72	3
Inter 8	DRGVAASAGSSGEN[K]KAKPVPWVEK	RFC4	33	RTME[K]YMSTCR	RFC3	154	118.06	28
Inter 9	S[K]QNWSLLPAQAIYASVLPGELMR	RFC1	928	FALACNASD[K]IIEPIQSR	RFC2	176	102.07	1
Inter 10	ALTYDQA[K]ADSHR	RFC1	834	YT[K]LTDAQILTR	RFC2	192	101.64	1
Inter 11	SDG[K]PCPPFKIVILDEADSMTSAAQAALRR	RFC4	139	TME[K]YMSTCR	RFC3	154	101.52	1
Inter 12	[K]FMEDGLEGMMF	RFC3	345	[K]HLMLLSR	RFC1	903	99.76	52
Inter 13	RTME[K]YMSTCR	RFC3	154	KA[K]PVPWVEK	RFC4	36	99.51	7
Inter 14	AYNKEAHLTPYSLQAI[K]ASR	RFC1	1081	ELYGVGVE[K]LR	RFC3	66	96.96	2
Inter 15	MD[K]EQVAEETSGDSK	RFC1	556	IADMGHL[K]YYLAPK	PCNA	248	96.71	1
Inter 16	YRPV[K]LNEIVGNEDTVSR	RFC2	46	EQVAEETSGDS[K]AR	RFC1	568	96.25	1
Inter 17	FALACNASD[K]IIEPIQSR	RFC2	176	DI[K]MGPFDVAR	RFC1	845	95.62	1
Inter 18	NLADDSSEN[K]VENLLWVDK	RFC1	580	YRPV[K]LNEIVGNEDTVSR	RFC2	46	91.58	1
Inter 19	MD[K]EQVAEETSGDSK	RFC1	556	LAE[K]SCR	RFC3	218	87.76	1
Inter 20	ALLGPAL[K]DAMLELNASNDRGIDVVR	RFC2	99	RVIE[K]FTENTR	RFC5	144	86.11	8
Inter 21	MD[K]EQVAEETSGDSK	RFC1	556	TMEIYS[K]TTR	RFC2	163	86.11	3
Inter 22	YYLAP[K]IEDEEGS	PCNA	254	RVIE[K]FTENTR	RFC5	144	85.85	10
Inter 23	YYLAP[K]IEDEEGS	PCNA	254	TME[K]YMSTCR	RFC3	154	85.85	1
Inter 24	MD[K]EQVAEETSGDSK	RFC1	556	ELYGVGVE[K]LR	RFC3	66	83.01	1
Inter 25	DF[K]VVLLTEVDKLTK	RFC3	130	GVAASAGSSGEN[K]K	RFC4	33	83.01	2
Inter 26	YRPV[K]LNEIVGNEDTVSR	RFC2	46	MD[K]EQVAEETSGDSK	RFC1	556	83.01	2
Inter 27	GYMTQFPTFPSWLG[K]HSSTGK	RFC1	965	FALACNASD[K]IIEPIQSR	RFC2	176	82.42	1
Inter 28	LEFI[K]EIGYTHMK	RFC2	318	[K]HLMLLSR	RFC1	903	79.03	1
Inter 29	TL[K]GLALHDILTEIHLFVHR	RFC5	273	F[K]PLSDKIQQQR	RFC4	200	77.67	1
Inter 30	FALACNASD[K]IIEPIQSR	RFC2	176	ALTYDQA[K]ADSHR	RFC1	834	77.28	1
Inter 31	TME[K]YMSTCR	RFC3	154	[K]AKPVPWVEK	RFC4	34	75.31	3
Inter 32	YT[K]LTDAQILTR	RFC2	192	S[K]ALTYDQAK	RFC1	826	75.31	1
Inter 33	YYLAP[K]IEDEEGS	PCNA	254	GTSISTKPPLT[K]DR	RFC4	18	73.25	1
Inter 34	METSALKQQEQPAAT[K]IR	RFC5	16	TMEKES[K]TTR	RFC4	172	72.23	5
Inter 35	S[K]ALTYDQAK	RFC1	826	VTLP[K]GR	RFC2	132	70.49	1
Inter 36	AYN[K]EAHLTPYSLQAIK	RFC1	1068	ELYGVGVE[K]LR	RFC3	66	68.42	1
Inter 37	MD[K]EQVAEETSGDSK	RFC1	556	GVAASAGSSGEN[K]K	RFC4	33	68.22	1
Inter 38	FKPLSD[K]IQQQR	RFC4	205	LDYH[K]EQAAQLR	RFC3	20	67.03	1
Inter 39	SSL[K]AIVAESLNNTSIK	RFC1	687	YYLAP[K]IEDEEGS	PCNA	254	66.07	1
Inter 40	MDKEQVAEETSGDS[K]AR	RFC1	568	TMEIYS[K]TTR	RFC2	163	65.35	1
Inter 41	LDYH[K]EQAAQLR	RFC3	20	TMEIYS[K]TTR	RFC2	163	65.04	1
Inter 42	LDYH[K]EQAAQLR	RFC3	20	GVAASAGSSGEN[K]K	RFC4	33	65.04	1
Inter 43	S[K]QNWSLLPAQAIYASVLPGELMR	RFC1	928	IEHQTITTPS[K]K	RFC3	79	64.84	1
Inter 44	DF[K]VVLLTEVDKLTK	RFC3	130	A[K]PVPWVEK	RFC4	36	62.84	1
Inter 45	IHLLT[K]MADIEYR	RFC5	304	LCQ[K]TMAPVAS	RFC2	347	62.72	1
Inter 46	LTGG[K]EITEK	RFC4	255	LAE[K]SCR	RFC3	218	62.71	1
Inter 47	GTSISTKPPLT[K]DR	RFC4	18	TME[K]YMSTCR	RFC3	154	60.44	1
Inter 48	MD[K]EQVAEETSGDSK	RFC1	556	I[K]MFAQQK	RFC2	121	58.66	1
Inter 49	SS[K]PSKPEKDKEPR	RFC1	1128	LTGG[K]EITEK	RFC4	255	58.64	1
Inter 50	EKV[K]NFAQLTVSGSR	RFC4	124	TME[K]YMSTCR	RFC3	154	57.6	1
Inter 51	MDKEQVAEETSGDS[K]AR	RFC1	568	VTLP[K]GR	RFC2	132	57.5	1
Inter 52	METSALKQQEQPAAT[K]IR	RFC5	16	TME[K]ESKTTR	RFC4	169	57.1	1
Inter 53	FALACNASD[K]IIEPIQSR	RFC2	176	S[K]ALTYDQAK	RFC1	826	57.1	1
Inter 54	[K]HLMLLSR	RFC1	903	FMALY[K]K	RFC3	344	57.07	1
Inter 55	ALTYDQA[K]ADSHR	RFC1	834	LMNVIE[K]ER	RFC2	208	55.53	1
Inter 56	ELYGVGVE[K]LR	RFC3	66	TMEIYS[K]TTR	RFC2	163	55.44	1
Inter 57	NLADDSSEN[K]VENLLWVDKYKPTSLK	RFC1	580	TMEIYS[K]TTR	RFC2	163	55.44	1
Inter 58	IEHQTITTPS[K]K	RFC3	79	NHP[K]IR	RFC1	759	53.33	1
Inter 59	MD[K]EQVAEETSGDSK	RFC1	556	VTLP[K]GR	RFC2	132	52.59	2
Inter 60	TMEIYS[K]TTR	RFC2	163	[K]ALLMCEACR	RFC3	225	50.97	1
Inter 61	DLSHIGDAVVISCA[K]DGVK	PCNA	164	GTSISTKPPLT[K]DR	RFC4	18	50.91	1
Inter 62	VVIQEML[K]TVAQSQQLETNSQR	RFC3	113	GVAASAGSSGEN[K]K	RFC4	33	50.04	1
Inter 63	VVIQEML[K]TVAQSQQLETNSQR	RFC3	113	A[K]PVPWVEK	RFC4	36	50.04	1
Inter 64	ALLGPAL[K]DAMLELNASNDR	RFC2	99	YYLAP[K]IEDEEGS	PCNA	254	49.81	1
Inter 65	ENV[K]ISDEGIAYLVK	RFC4	221	[K]DIKMGPFDVAR	RFC1	842	47.6	1
Inter 66	VVIQEML[K]TVAQSQQLETNSQR	RFC3	113	E[K]VKNFAQLTVSGSR	RFC4	122	46	1
Inter 67	LTGG[K]EITEK	RFC4	255	D[K]EPR	RFC1	1136	45.16	1
Inter 68	QQEQPAAT[K]IR	RFC5	16	SDG[K]PCPPFK	RFC4	139	44.69	2
Inter 69	METSAL[K]QQEQPAATK	RFC5	7	TME[K]ESKTTR	RFC4	169	44.31	1
Inter 70	SDG[K]PCPPFK	RFC4	139	LAE[K]SCR	RFC3	218	44.12	1
Inter 71	ALTYDQA[K]ADSHR	RFC1	834	TMEIYS[K]TTR	RFC2	163	42.6	1
Inter 72	YYLAP[K]IEDEEGS	PCNA	254	GTSIST[K]PPLTK	RFC4	13	42.11	1
Inter 73	GVAASAGSSGEN[K]K	RFC4	33	LAE[K]SCR	RFC3	218	40.36	1
Inter 74	FG[K]FSGKDDGSSFK	RFC1	634	ELYGVGVE[K]LR	RFC3	66	40.35	1
Inter 75	EAHLTPYSLQAI[K]ASR	RFC1	1081	SLWVD[K]YRPCSLGR	RFC3	6	40.35	1
Inter 76	ELYGVGVE[K]LR	RFC3	66	GTSIST[K]PPLTK	RFC4	13	40.04	1
Intra 1	LDYH[K]EQAAQLR	RFC3	20	[K]EGLNLPSQLAHR	RFC3	202	205.41	13
Intra 2	ALLGPAL[K]DAMLELNASNDR	RFC2	99	YRPV[K]LNEIVGNEDTVSR	RFC2	46	143.86	7
Intra 3	YRPV[K]LNEIVGNEDTVSRLEVFAR	RFC2	46	LMNVIE[K]ER	RFC2	208	142.42	15
Intra 4	FALACNASD[K]IIEPIQSR	RFC2	176	TMEIYS[K]TTR	RFC2	163	135.36	9
Intra 5	LTGG[K]EITEKVITDIAGVIPAEK	RFC4	255	KENV[K]ISDEGIAYLVK	RFC4	221	135.36	13
Intra 6	ENV[K]ISDEGIAYLVK	RFC4	221	LLDIA[K]K	RFC4	216	125.46	3
Intra 7	FALACNASD[K]IIEPIQSR	RFC2	176	YT[K]LTDAQILTR	RFC2	192	123.96	6
Intra 8	ISDEGIAYLV[K]VSEGDLR	RFC4	232	[K]AITFLQSATR	RFC4	240	112.75	2
Intra 9	[K]ENVKISDEGIAYLVK	RFC4	217	GVAASAGSSGEN[K]K	RFC4	33	109.86	1
Intra 10	FKPLSD[K]IQQQR	RFC4	205	LLDIA[K]KENVK	RFC4	216	105.39	6
Intra 11	[K]ALLMCEACR	RFC3	225	LAE[K]SCR	RFC3	218	104.64	5
Intra 12	ALLGPAL[K]DAMLELNASNDR	RFC2	99	FALACNASD[K]IIEPIQSR	RFC2	176	101.9	1
Intra 13	MDKEQVAEETSGDS[K]AR	RFC1	568	VEQI[K]GAMMSIAFK	RFC1	781	98.03	2
Intra 14	EGL[K]IPPPAMNEIILGANQDIR	RFC1	794	VEQI[K]GAMMSIAFK	RFC1	781	96.49	4
Intra 15	MD[K]EQVAEETSGDSK	RFC1	556	ALTYDQA[K]ADSHR	RFC1	834	95.74	2
Intra 16	VCDEPHPLLV[K]EMIQHCVNANIDEAYK	RFC2	264	YT[K]LTDAQILTR	RFC2	192	93.01	1
Intra 17	VC[K]TFQMAEYLK	RFC2	304	YT[K]LTDAQILTR	RFC2	192	92.92	12
Intra 18	NLADDSSEN[K]VENLLWVDKYKPTSLK	RFC1	580	S[K]ALTYDQAK	RFC1	826	91.6	1
Intra 19	VPAPSIEDICHVLSTVC[K]K	RFC3	201	LDYH[K]EQAAQLR	RFC3	20	91.04	1
Intra 20	LDYH[K]EQAAQLR	RFC3	20	ELYGVGVE[K]LR	RFC3	66	91.04	2
Intra 21	EGNVPNIIIAGPPGTG[K]TTSILCLAR	RFC2	82	ALLGPAL[K]DAMLELNASNDR	RFC2	99	88.68	2
Intra 22	FSG[K]DDGSSFK	RFC1	638	V[K]AAFTR	RFC1	1059	84.11	3
Intra 23	H[K]IIILDEADSMTDGAQQALRR	RFC2	136	TMEIYS[K]TTR	RFC2	163	83.4	1
Intra 24	MD[K]EQVAEETSGDSK	RFC1	556	VEQI[K]GAMMSIAFK	RFC1	781	83.26	1
Intra 25	SLWVD[K]YRPCSLGR	RFC3	6	[K]EGLNLPSQLAHR	RFC3	202	83.21	5
Intra 26	E[K]VKNFAQLTVSGSR	RFC4	122	GVAASAGSSGEN[K]K	RFC4	33	83.01	5
Intra 27	MFAQQ[K]VTLPK	RFC2	127	TMEIYS[K]TTR	RFC2	163	82.39	4
Intra 28	SDGKPCPPF[K]IVILDEADSMTSAAQAALRR	RFC4	145	GVAASAGSSGEN[K]K	RFC4	33	80.3	1
Intra 29	YRP[K]CVDEVAFQEEVVAVLKK	RFC4	47	GVAASAGSSGEN[K]K	RFC4	33	80.07	3
Intra 30	NLADDSSENKVENLLWVD[K]YKPTSLK	RFC1	589	MD[K]EQVAEETSGDSK	RFC1	556	79.91	1
Intra 31	ENVKISDEGIAYLV[K]VSEGDLRK	RFC4	232	FKPLSD[K]IQQQR	RFC4	205	79.12	8
Intra 32	FALACNASD[K]IIEPIQSR	RFC2	176	VC[K]TFQMAEYLK	RFC2	304	79.12	2
Intra 33	DRGVAASAGSSGEN[K]K	RFC4	33	GTSIST[K]PPLTK	RFC4	13	76.83	2
Intra 34	IL[K]CAGNEDIITLR	PCNA	80	LVQGSIL[K]K	PCNA	13	74.74	2
Intra 35	NLVQCGDFPHLLVYGPSGAG[K]K	RFC3	48	ELYGVGVE[K]LR	RFC3	66	74.42	1
Intra 36	SKALTYDQA[K]ADSHR	RFC1	834	DI[K]MGPFDVAR	RFC1	845	74.3	2
Intra 37	VEQI[K]GAMMSIAFK	RFC1	781	DI[K]MGPFDVAR	RFC1	845	73.25	1
Intra 38	ENV[K]ISDEGIAYLVK	RFC4	221	GVAASAGSSGEN[K]K	RFC4	33	72.55	1
Intra 39	VVIQEML[K]TVAQSQQLETNSQR	RFC3	113	TME[K]YMSTCR	RFC3	154	72.23	5
Intra 40	DRGVAASAGSSGEN[K]K	RFC4	33	LTGG[K]EITEK	RFC4	255	72.23	4
Intra 41	[K]AITFLQSATR	RFC4	240	LTGG[K]EITEK	RFC4	255	72.23	1
Intra 42	H[K]IIILDEADSMTDGAQQALRR	RFC2	136	VTLP[K]GR	RFC2	132	72.05	2
Intra 43	SLWVD[K]YRPCSLGR	RFC3	6	ELYGVGVE[K]LR	RFC3	66	71.5	1
Intra 44	[K]AKPVPWVEK	RFC4	34	LTGG[K]EITEK	RFC4	255	71.03	2
Intra 45	AYN[K]EAHLTPYSLQAIK	RFC1	1068	FSG[K]DDGSSFK	RFC1	638	67.76	1
Intra 46	TMEKES[K]TTR	RFC4	172	SDG[K]PCPPFK	RFC4	139	67.03	3
Intra 47	FALACNASD[K]IIEPIQSR	RFC2	176	I[K]MFAQQK	RFC2	121	63.65	1
Intra 48	AIVAESLNNTSI[K]GFYSNGAASSVSTK	RFC1	700	MD[K]EQVAEETSGDSK	RFC1	556	63.16	1
Intra 49	E[K]VKNFAQLTVSGSR	RFC4	122	A[K]PVPWVEK	RFC4	36	62.84	1
Intra 50	FG[K]FSGKDDGSSFK	RFC1	634	LDP[K]VK	RFC1	1057	62.55	2
Intra 51	FSG[K]DDGSSFK	RFC1	638	LDP[K]VK	RFC1	1057	62.39	1
Intra 52	H[K]IIILDEADSMTDGAQQALR	RFC2	136	FALACNASD[K]IIEPIQSR	RFC2	176	61.56	1
Intra 53	Y[K]PTSLKTIIGQQGDQSCANK	RFC1	591	NLADDSSEN[K]VENLLWVDK	RFC1	580	61.35	1
Intra 54	DRGVAASAGSSGEN[K]K	RFC4	33	A[K]PVPWVEK	RFC4	36	59.64	4
Intra 55	NWQ[K]SSSEDKK	RFC1	620	FSG[K]DDGSSFK	RFC1	638	58.98	1
Intra 56	LDYH[K]EQAAQLR	RFC3	20	TME[K]YMSTCR	RFC3	154	58.92	1
Intra 57	[K]ENVKISDEGIAYLVK	RFC4	217	LTGG[K]EITEK	RFC4	255	58.64	4
Intra 58	FSG[K]DDGSSFK	RFC1	638	SSSED[K]K	RFC1	626	57.5	1
Intra 59	[K]AKPVPWVEK	RFC4	34	LLDIA[K]K	RFC4	216	57.5	1
Intra 60	YRP[K]CVDEVAFQEEVVAVLKK	RFC4	47	SDG[K]PCPPFK	RFC4	139	57.1	2
Intra 61	DI[K]MGPFDVAR	RFC1	845	S[K]ALTYDQAK	RFC1	826	57.1	1
Intra 62	AYN[K]EAHLTPYSLQAIK	RFC1	1068	LDP[K]VK	RFC1	1057	56.47	2
Intra 63	LILCCNSTS[K]VIPPIR	RFC3	170	[K]ALLMCEACR	RFC3	225	56.43	1
Intra 64	TIIGQQGDQSCAN[K]LLR	RFC1	610	FSG[K]DDGSSFK	RFC1	638	56.41	2
Intra 65	ISDEGIAYLV[K]VSEGDLR	RFC4	232	F[K]PLSDKIQQQR	RFC4	200	55.68	1
Intra 66	[K]SLEGADLPNLLFYGPPGTGK	RFC4	64	FKPLSD[K]IQQQR	RFC4	205	55.68	2
Intra 67	RTMEIYS[K]TTR	RFC2	163	VTLP[K]GR	RFC2	132	55.5	5
Intra 68	APGSAGHYELPWVE[K]YRPVK	RFC2	41	LMNVIE[K]ER	RFC2	208	55.35	2
Intra 69	LLDIA[K]KENVK	RFC4	216	GVAASAGSSGEN[K]K	RFC4	33	54.41	6
Intra 70	DF[K]VVLLTEVDK	RFC3	130	LT[K]DAQHALR	RFC3	142	54.4	2
Intra 71	NLADDSSEN[K]VENLLWVDK	RFC1	580	MDKEQVAEETSGDS[K]AR	RFC1	568	53.75	1
Intra 72	SLWVD[K]YRPCSLGR	RFC3	6	LDYH[K]EQAAQLR	RFC3	20	53.17	2
Intra 73	ALTYDQA[K]ADSHR	RFC1	834	V[K]AAFTR	RFC1	1059	52.59	1
Intra 74	E[K]VKNFAQLTVSGSR	RFC4	122	TME[K]ESK	RFC4	169	52.59	1
Intra 75	AYN[K]EAHLTPYSLQAIK	RFC1	1068	V[K]AAFTR	RFC1	1059	52.59	2
Intra 76	IL[K]CAGNEDIITLR	PCNA	80	[K]VLEALK	PCNA	14	52.59	1
Intra 77	[K]EGLNLPSQLAHR	RFC3	202	LAE[K]SCR	RFC3	218	50.31	2
Intra 78	GTSISTKPPLT[K]DR	RFC4	18	GVAASAGSSGEN[K]K	RFC4	33	50.04	1
Intra 79	LTGG[K]EITEK	RFC4	255	A[K]PVPWVEK	RFC4	36	50.04	1
Intra 80	GTSIST[K]PPLTK	RFC4	13	TMEKES[K]TTR	RFC4	172	49.59	1
Intra 81	SS[K]PSKPEKDKEPR	RFC1	1128	LDP[K]VK	RFC1	1057	49.42	1
Intra 82	[K]IEISTIASNYHLEVNPSDAGNSDR	RFC3	81	IEHQTITTPS[K]K	RFC3	79	48.56	2
Intra 83	F[K]PLSDKIQQQR	RFC4	200	CS[K]FR	RFC4	196	47.14	3
Intra 84	FSG[K]DDGSSFK	RFC1	638	HSSTG[K]HDR	RFC1	971	46.57	2
Intra 85	HALIMDEVDGMAGNEDRGGIQELIGLI[K]HTK	RFC1	742	IPIICMCNDRNHP[K]IR	RFC1	759	44.31	3
Intra 86	[K]SLEGADLPNLLFYGPPGTGK	RFC4	64	SDG[K]PCPPFK	RFC4	139	44.14	2
Intra 87	VPAPSIEDICHVLSTVC[K]K	RFC3	201	LAE[K]SCR	RFC3	218	44.12	1
Intra 88	YRP[K]CVDEVAFQEEVVAVLKK	RFC4	47	A[K]PVPWVEK	RFC4	36	43.07	1
Intra 89	VEQI[K]GAMMSIAFK	RFC1	781	ALTYDQA[K]ADSHR	RFC1	834	42.6	1
Intra 90	[K]SLEGADLPNLLFYGPPGTGK	RFC4	64	F[K]PLSDKIQQQR	RFC4	200	42.4	1
Intra 91	GGIQELIGLI[K]HTK	RFC1	742	FSG[K]DDGSSFK	RFC1	638	41.98	1
Intra 92	RVIE[K]FTENTR	RFC5	144	VIE[K]FTENTR	RFC5	144	41.98	1
Intra 93	MD[K]EQVAEETSGDSK	RFC1	556	NHP[K]IR	RFC1	759	41.94	1
Intra 94	GGIQELIGLI[K]HTK	RFC1	742	S[K]SSLK	RFC1	683	41.57	2
Intra 95	IPIICMCNDRNHP[K]IR	RFC1	759	S[K]SSLK	RFC1	683	594.57	2
Intra 96	TMEIYS[K]TTR	RFC2	163	I[K]MFAQQK	RFC2	121	40.92	1
Intra 97	GTSIST[K]PPLTK	RFC4	13	LTGG[K]EITEK	RFC4	255	40.43	1
