## Supplemental Table 3 for "Structure of the human clamp loader bound to the sliding clamp: a further twist on AAA+ mechanism"

### Sheet: CancerMutations
Observations ¶ (total)	Subunit name §	Mutations observed‡	Visualized In structure?	Location in RFC complex	Hypothetical effect	One letter code	Rhapsody score	Pathogenicity probability	Class
7	RFC3 (E)	Arg275 → Cys (6)	yes	A-E collar interface	disrupt assembly of RFC complex?	R275C	0.839	0.736	deleterious
		Arg275 →His (1)				R275H	0.851	0.753	deleterious
6	RFC5 (C)	Arg298 → Stop (4)	yes	B-C collar interface	disrupt assembly of RFC complex?	stop
		Arg298 →Gln (2)				R298Q	0.521	0.312	neutral
5	RFC1 (A)	Pro1074 → Ala (4)	no	unstructured C-terminal region	unknown	P1074A	nan	nan	?
		Pro1074 → Ser (1)				P1074S	nan	nan	?
4	RFC1 (A)	Ala897 → Thr (3)	yes	hydrophobic core of collar domain	Instability of A subunit and RFC complex	A897T	0.586	0.396	neutral
		Ala897 →Ser (1)				A897S	0.58	0.39	neutral
4	RFC2 (B)	Ala21 → Thr (2)	no	unstructured N-terminal region	unknown	A21T	0.251	0.127	neutral
		Ala21 →Ser (2)				A21S	0.257	0.13	neutral
4	RFC4 (D)	Ser171 → Leu (4)	yes	C-D suubnit AAA+ interface	altered AAA+ geometry?	S171L	0.469	0.263	neutral
3	RFC1 (A)	Glu398 → Stop (3)	no	unstructured N-terminal region	Major truncation of A subunit	stop
3	RFC1 (A)	Arg681 → Trp (3)	yes	switch residue	ATPase activation; weak DNA affinity	R681W	0.79	0.638	deleterious
3	RFC1 (A)	Gln735 → Stop (1)	yes	DNA binding helix	Weakened DNA affinity; subunit loss for nonsense	stop
		Gln735 → Lys (2)				Q735K	0.471	0.265	neutral
3	RFC1 (A)	Arg776 → Trp (3)	yes	hinge between AAA+ domains	A subunit instability	R776W	0.803	0.66	deleterious
3	RFC1 (A)	Arg853 → Trp (1)	yes	interaction between AAA+ and collar	A subunit instability	R853W	0.823	0.714	deleterious
		Arg853 →Gln (1)				R853Q	0.875	0.786	deleterious
		Arg853 →Leu (1)				R853L	0.898	0.819	deleterious
3	RFC1 (A)	Val885 → Ile (3)	yes	hydrophobic core of collar domain	Instability of A subunit and RFC complex	V885I	0.467	0.29	neutral
3	RFC1 (A)	Met953 → Val (2)	yes	linker of collar and A' domain	altered opening dynamics?	M953V	0.218	0.089	neutral
		Met953 →Thr (1)				M953T	0.403	0.204	neutral
3	RFC2 (B)	Val57 → Stop (1)	yes	hydrophobic core of AAA+ N-domain	B subunit instability	stop
		Val57 →Met (1)				V57M	0.873	0.784	deleterious
		Val57 →Glu (1)				V57E	0.928	0.858	deleterious
3	RFC2 (B)	Gly149 → Stop (1)	yes	A-B subunit interface	altered AAA+ geometry or subunit instability?	stop
		Gly149 →Val (1)				G149V	0.497	0.289	neutral
		Gly149 →Glu (1)				G149E	0.725	0.537	prob.delet.
3	RFC3 (E)	Lys202 → Arg (3)	yes	AAA+ lid domain	unknown	K202R	0.352	0.197	neutral
3	RFC3 (E)	Ala315 → Ser (3)	yes	hydrophobic core of collar domain	E subunit instability	A315S	0.89	0.808	deleterious
3	RFC4 (D)	Leu245 → Phe (3)	yes	hydrophobic core of AAA+ lid domain	Instability of D subunit and RFC complex	L245F	0.819	0.707	deleterious
3	RFC4 (D)	Lys273 → Stop (2)	yes	collar subunit	Instability of D subunit and RFC complex	stop
		Lys273 →Glu (1)				K273E	0.212	0.087	neutral
3	RFC4 (D)	Val307 → Ile (2)	yes	hydrophobic core of collar domain	Instability of D subunit and RFC complex	V307I	0.179	0.075	neutral
		Val307 →Gln (1)				V307Q	0.841	0.722	deleterious
3	RFC4 (D)	Thr354 → Ser (3)	yes	collar subunit	Instability of D subunit and RFC complex	T354S	0.342	0.157	neutral
3	RFC4 (D)	Asn362 → Lys (2)	no	unstructured C-terminal region	unknown	N362K	nan	nan	?
		Asn362 →Ser (1)				N362S	nan	nan	?
3	RFC5 (C)	Glu82 → Stop (3)		C subunit AAA+ N-domain	loss of C subunit	stop
3	RFC5 (C)	Ile284 →Lys (2)	yes	hydrophobic core of collar domain	Instability of C subunit and RFC complex	I284K	0.859	0.752	deleterious
		Ile284 → Thr (1)				I284T	0.457	0.253	neutral
¶ silent mutations were removed from the analysis
§ Letter in parantheses is the subunit designation.
‡ number in parantheses is the number of cancer isolates with that particular codon change.
